# Gut microbiome composition and predicted functions relate to growth and behavior in a Japanese preschool cohort

**DOI:** 10.64898/2026.04.15.718572

**Authors:** Shunsuke Ichikawa, Ayaka Shimura, Aoi Kikuchi, Rise Sanda, Kensaku Sasayama, Keiko Nonoue, Hiroko Tamura, Takahiro Kano, Yasuhito Shimada

## Abstract

Early childhood is a period of rapid brain maturation and gut microbiome assembly, when emerging behavioral difficulties can shape later mental health and learning trajectories. Microbiota–gut–brain communication has been implicated in neurodevelopment through microbial metabolites and immune signaling. However, most pediatric evidence comes from high-risk or clinically referred cohorts, and gut microbiome–related correlates of typical behavioral variation in community-based preschool children remain poorly defined. In a cross-sectional sample of typically developing Japanese preschool children, here we show that behavioral variation within normative ranges is associated with distinct microbiome configurations: internalizing domains cluster with signatures consistent with higher inflammatory potential and elevated nucleotide biosynthesis, whereas somatic complaints and withdrawn behavior associate with reduced respiratory and fermentative activity. Sleep-related difficulties show the broadest predicted functional footprint, including enrichment of pathways related to methyl-donor and heme biosynthesis, while externalizing domains associate with pathways involved in cell-envelope and carbohydrate remodeling. In contrast, age, height, and weight track canonical maturation of gut microbiome composition, indicating that behavioral associations are not simple proxies of growth. Together, these findings extend early-life microbiome research by resolving domain-specific associations in a low-risk Asian community sample and highlighting pathway-level candidates that may interface with neurodevelopment.
