## Supplementary material for "Gut microbiome composition and predicted functions relate to growth and behavior in a Japanese preschool cohort": Table S1

### Sheet: Sheet1
Question	English (Original)	Japanese (Funabiki et al. 2017.)
1	Aches or pains (without medical cause; do not include stomach or headaches)	からだの痛み（医学的原因なく。腹痛や頭痛は除く）
2	Acts too young for age	行動が年齢より幼すぎる
3	Afraid to try new things	新しい事をやってみるのを怖がる
4	Avoids looking others in the eye	ほかの人と目を合わせようとしない
5	Can’t concentrate, can’t pay attention for long	集中力や注意力が長続きしない
6	Can’t sit still, restless, or hyperactive	じっと座っていられない，または多動
7	Can’t stand having things out of place	物がいつものところにないと我慢できない
8	Can’t stand waiting; wants everything now	待っていられない，なんでもすぐに欲しがる
9	Chews on things that aren’t edible	食べ物以外のものをかむ
10	Clings to adults or too dependent	大人にまとわりつく，または頼りにしすぎる
11	Constantly seeks help	いつも手助けを求める
12	Constipated, doesn’t move bowels (when not sick)	便秘がちである，お通じがない（病気でない時に）
13	Cries a lot	よく泣く
14	Cruel to animals	動物を虐待する
15	Defiant	反抗的である
16	Demands must be met immediately	要求がすぐにかなえられないと気が済まない
17	Destroys his/her own things	自分の持ち物を壊す
18	Destroys things belonging to his/her family or other children	家族や他人の持ち物を壊す
19	Diarrhea or loose bowels (when not sick)	下痢か軟便である（病気でない時に）
20	Disobedient	いうことをきかない
21	Disturbed by any change in routine	普段と少しでも違うと動揺する
22	Doesn’t want to sleep alone	一人で寝たがらない
23	Doesn’t answer when people talk to him/her	話しかけても返事がない
24	Doesn’t eat well (describe):	あまり食べない
25	Doesn’t get along with other children	他の子と仲良くできない
26	Doesn’t know how to have fun; acts like a little adult	楽しみ方を知らない，小さな大人のようにふるまう
27	Doesn’t seem to feel guilty after misbehaving	してはいけないことをしても悪いと思わない
28	Doesn’t want to go out of home	家から外に出たがらない
29	Easily frustrated	すぐに投げ出す
30	Easily jealous	すぐにうらやましがる
31	Eats or drinks things that are not food—don’t include sweets (describe):	飲食物でないものを飲んだり食べたりする
32	Fears certain animals, situations, or places (describe):	特定の動物，状況，場所を怖がる
33	Feelings are easily hurt	気持ちが傷つきやすい
34	Gets hurt a lot, accident-prone	よくけがをし，事故にあいやすい
35	Gets in many fights	よくケンカをする
36	Gets into everything	あらゆるものをさわりに行く
37	Gets too upset when separated from parents	親と離れると気が動転しすぎる
38	Has trouble getting to sleep	寝つきが悪い
39	Headaches (without medical cause)	頭痛がある（医学的原因なく）
40	Hits others	他人をたたく
41	Holds his/her breath	息をとめる
42	Hurts animals or people without meaning to	そのつもりはないのに動物や人を傷つける
43	Looks unhappy without good reason	それといった理由なく悲しそう
44	Angry moods	怒りっぽい
45	Nausea, feels sick (without medical cause)	吐き気，気分が悪い（医学的原因なく）
46	Nervous movements or twitching (describe):	体が引きつったり，ピクピク動いたりする
47	Nervous, highstrung, or tense	神経質，敏感または緊張している
48	Nightmares	怖い夢を見る
49	Overeating	食べ過ぎる
50	Overtired	疲れすぎている
51	Shows panic for no good reason	それといった理由なくパニックになる
52	Painful bowel movements (without medical cause)	排便を痛がる（医学的な原因なく）
53	Physically attacks people	人に暴力をふるう
54	Picks nose, skin, or other parts of body (describe):	鼻や皮膚や身体の部分をつついたりほじったりする
55	Plays with own sex parts too much	自分の性器をいじり過ぎる
56	Poorly coordinated or clumsy	運動神経が鈍いか，不器用である
57	Problems with eyes (without medical cause) (describe):	眼の問題（医学的原因なく）
58	Punishment doesn’t change his/her behavior	罰を与えても振る舞いが変わらない
59	Quickly shifts from one activity to another	次から次へとすることが変わる
60	Rashes or other skin problems (without medical cause)	発疹や他の皮膚の問題 （医学的原因なく）
61	Refuses to eat	食べるのを拒否する
62	Refuses to play active games	活動的な遊びを拒否する
63	Repeatedly rocks head or body	繰り返し頭や身体をゆする
64	Resists going to bed at night	夜寝床につくのを嫌がる
65	Resists toilet training (describe):	トイレットトレーニングを嫌がる
66	Screams a lot	よくわめく
67	Seems unresponsive to affection	人の好意に鈍感なようだ
68	Self-conscious or easily embarrassed	人目を気にしたり，すぐに恥ずかしくなったりする
69	Selfish or won’t share	自分勝手，あるいは分け合おうとしない
70	Shows little affection toward people	ほとんど人に親しみを示さない
71	Shows little interest in things around him/her	周囲の物にほとんど関心を示さない
72	Shows too little fear of getting hurt	けがをすることをあまりにも怖がらなさすぎる
73	Too shy or timid	あまりに内気，または臆病である
74	Sleeps less than most kids during day and/or night (describe):	昼夜を含めて，たいていの子より睡眠時間が短い
75	Smears or plays with bowel movements	大便をぬりつけたり，もてあそんだりする
76	Speech problem (describe):	しゃべり方に問題がある
77	Stares into space or seems preoccupied	宙を見つめたり，うわの空のようにみえたりする
78	Stomachaches or cramps (without medical cause)	腹痛や胃けいれんがある（医学的原因なく）
79	Rapid shifts between sadness and excitement	悲しみと興奮が急に入れ替わる
80	Strange behavior (describe):	奇妙な行動
81	Stubborn, sullen, or irritable	頑固，不機嫌，またはイライラしやすい
82	Sudden changes in mood or feelings	気分や感情が突然変わる
83	Sulks a lot	よくすねる
84	Talks or cries out in sleep	眠っているときに，しゃべったり叫んだりする
85	Temper tantrums or hot temper	かんしゃく持ちだ
86	Too concerned with neatness or cleanliness	整然さや清潔さをあまりにも気にしている
87	Too fearful or anxious	あまりにも怖がりか心配性である
88	Uncooperative	協力的でない
89	Underactive, slow moving, or lacks energy	活発でない，動作が遅い， または元気がない
90	Unhappy, sad, or depressed	楽しくない，悲しい，または落ち込んでいる
91	Unusually loud	異常に騒々しい
92	Upset by new people or situations (describe):	初めての人や場面で気が動転する
93	Vomiting, throwing up (without medical cause)	吐く，もどす（医学的原因なく）
94	Wakes up often at night	夜，しばしば目がさめる
95	Wanders away	歩きまわって迷子になる
96	Wants a lot of attention	たくさんかまってもらいたがる
97	Whining	めそめそ泣き言をいう
98	Withdrawn, doesn’t get involved with others	引きこもって，他人と関わりを持とうとしない
99	Worries	くよくよする
100	Please write in any problems the child has that were not listed above.	これまであげられていないお子さんの問題をお書き下さい
