## Supplementary material for "Gut microbiome composition and predicted functions relate to growth and behavior in a Japanese preschool cohort": Table S3

### Sheet: spearman r alphadiversity
	Age	Height	Weight	Emotionally Reactive	Anxious/Depressed	Somatic Complaints	Withdrawn	Sleep Problems	Attention Problems	Aggressive Behavior
Observed features	0.214	0.06	0.075	0.152	0.02	0.126	0.146	0.183	* 0.335	0.039
Chao1	0.21	0.064	0.073	0.155	0.025	0.138	0.152	0.178	* 0.340	0.038
Shannon	-0.082	-0.186	-0.052	-0.013	-0.085	0.253	0.095	0.116	0.132	-0.041
Pielou's Evenness	-0.252	-0.245	-0.102	-0.056	0.015	0.29	0.105	0.124	-0.041	0.001
Faith's PD	0.31	0.028	-0.02	0.248	0.057	0.009	0.17	0.157	* 0.392	0.108
										* p < 0.05
