## Supplementary material for "Gut microbiome composition and predicted functions relate to growth and behavior in a Japanese preschool cohort": Table S5

### Sheet: Significant_p_with_rho_added
Trait	Taxonomy	Spearman's correlation coefficient (ρ)	Significance level (p-value)	Direction
Age	Bacteria;Proteobacteria;Gammaproteobacteria;Pseudomonadales;Pseudomonadaceae;Pseudomonas	0.506	< 0.01	Positive
Age	Bacteria;Proteobacteria;Gammaproteobacteria;Enterobacterales;Enterobacteriaceae;__	0.482	< 0.01	Positive
Age	Bacteria;Proteobacteria;Gammaproteobacteria;Pasteurellales;Pasteurellaceae;Haemophilus	0.468	< 0.01	Positive
Age	Bacteria;Tenericutes;Mollicutes;Mycoplasmatales;Mycoplasmataceae_f3;Mycoplasma_g14	0.442	< 0.01	Positive
Age	Bacteria;Firmicutes;Clostridia;Clostridiales;Lachnospiraceae;Clostridium_g34	0.416	< 0.05	Positive
Age	Bacteria;Deinococcus-Thermus;Deinococci;Deinococcales;Deinococcaceae;Deinococcus	0.38	< 0.05	Positive
Age	Bacteria;Firmicutes;Clostridia;Clostridiales;Peptostreptococcaceae;Terrisporobacter	0.373	< 0.05	Positive
Age	Bacteria;Proteobacteria;Gammaproteobacteria;Pasteurellales;Pasteurellaceae;Aggregatibacter	0.368	< 0.05	Positive
Age	Bacteria;Firmicutes;Clostridia;Clostridiales;Ruminococcaceae;Paludicola	0.348	< 0.05	Positive
Age	Bacteria;Firmicutes;Tissierellia;Tissierellales;Peptoniphilaceae;Parvimonas	-0.334	< 0.05	Negative
Age	Bacteria;Actinobacteria;Actinobacteria_c;Bifidobacteriales;Bifidobacteriaceae;Bifidobacterium	-0.346	< 0.05	Negative
Age	Bacteria;Firmicutes;Clostridia;Clostridiales;Lachnospiraceae;Coprococcus_g2	-0.374	< 0.05	Negative
Age	Bacteria;Firmicutes;Clostridia;Clostridiales;Lachnospiraceae;Hungatella	-0.428	< 0.01	Negative
Age	Bacteria;Firmicutes;Clostridia;Clostridiales;Ruminococcaceae;OCTT_g	-0.435	< 0.01	Negative
Age	Bacteria;Proteobacteria;Gammaproteobacteria;Enterobacterales;Enterobacteriaceae;Escherichia	-0.481	< 0.01	Negative
Age	Bacteria;Firmicutes;Erysipelotrichi;Erysipelotrichales;Erysipelotrichaceae;Clostridium_g6	-0.535	< 0.01	Negative
Age	Bacteria;Actinobacteria;Coriobacteriia;Coriobacteriales;Coriobacteriaceae;Eggerthella	-0.588	< 0.01	Negative
Height	Bacteria;Proteobacteria;Alphaproteobacteria;Rhodobacterales;Rhodobacteraceae;Paracoccus	0.35	< 0.05	Positive
Height	Bacteria;Firmicutes;Clostridia;Clostridiales;Lachnospiraceae;Clostridium_g21	0.347	< 0.05	Positive
Height	Bacteria;Firmicutes;Clostridia;Clostridiales;Lachnospiraceae;EF025282_g	0.346	< 0.05	Positive
Height	Bacteria;Firmicutes;Clostridia;Clostridiales;Lachnospiraceae;Coprococcus_g2	-0.34	< 0.05	Negative
Height	Bacteria;Firmicutes;Clostridia;Clostridiales;Ruminococcaceae;Caproiciproducens	-0.355	< 0.05	Negative
Height	Bacteria;Bacteroidetes;Bacteroidia;Bacteroidales;Muribaculaceae;PAC001286_g	-0.361	< 0.05	Negative
Height	Bacteria;Firmicutes;Clostridia;Clostridiales;Mogibacterium_f;PAC001573_g	-0.375	< 0.05	Negative
Height	Bacteria;Firmicutes;Clostridia;Clostridiales;Ruminococcaceae;OCTT_g	-0.379	< 0.05	Negative
Weight	Bacteria;Firmicutes;Clostridia;Clostridiales;Lachnospiraceae;EF025282_g	0.334	< 0.05	Positive
Weight	Bacteria;Firmicutes;Clostridia;Clostridiales;Ruminococcaceae;Caproiciproducens	-0.337	< 0.05	Negative
Weight	Bacteria;Firmicutes;Clostridia;Clostridiales;Mogibacterium_f;PAC001573_g	-0.339	< 0.05	Negative
Weight	Bacteria;Firmicutes;Clostridia;Clostridiales;Lachnospiraceae;PAC000195_g	-0.34	< 0.05	Negative
Emotionally Reactive	Bacteria;Proteobacteria;Betaproteobacteria;Neisseriales;Neisseriaceae;Neisseria	0.508	< 0.01	Positive
Emotionally Reactive	Bacteria;Bacteroidetes;Bacteroidia;Bacteroidales;Prevotellaceae;Alloprevotella	0.463	< 0.01	Positive
Emotionally Reactive	Bacteria;Bacteroidetes;Bacteroidia;Bacteroidales;Barnesiellaceae;Coprobacter	0.41	< 0.05	Positive
Emotionally Reactive	Bacteria;Proteobacteria;Gammaproteobacteria;Pseudomonadales;Moraxellaceae;Enhydrobacter	0.383	< 0.05	Positive
Emotionally Reactive	Bacteria;Bacteroidetes;Bacteroidia;Bacteroidales;Prevotellaceae;Paraprevotella	0.372	< 0.05	Positive
Emotionally Reactive	Bacteria;Firmicutes;Clostridia;Clostridiales;Ruminococcaceae;PAC001313_g	0.365	< 0.05	Positive
Emotionally Reactive	Bacteria;Proteobacteria;Gammaproteobacteria;Pasteurellales;Pasteurellaceae;Haemophilus	0.352	< 0.05	Positive
Emotionally Reactive	Bacteria;Proteobacteria;Gammaproteobacteria;Pseudomonadales;Moraxellaceae;Acinetobacter	0.348	< 0.05	Positive
Emotionally Reactive	Bacteria;Proteobacteria;Gammaproteobacteria;Oceanospirillales;Halomonadaceae;Halomonas	0.348	< 0.05	Positive
Emotionally Reactive	Bacteria;Firmicutes;Clostridia;Clostridiales;Mogibacterium_f;Eubacterium_g10	0.34	< 0.05	Positive
Emotionally Reactive	Bacteria;Firmicutes;Clostridia;Clostridiales;Lachnospiraceae;EF025282_g	0.339	< 0.05	Positive
Emotionally Reactive	Bacteria;Firmicutes;Clostridia;Clostridiales;Ruminococcaceae;Ruminococcus	0.336	< 0.05	Positive
Emotionally Reactive	Bacteria;Proteobacteria;Betaproteobacteria;Burkholderiales;Comamonadaceae;Hydrogenophaga	0.333	< 0.05	Positive
Emotionally Reactive	Bacteria;Firmicutes;Clostridia;Clostridiales;Lachnospiraceae;Sellimonas	-0.341	< 0.05	Negative
Emotionally Reactive	Bacteria;Firmicutes;Erysipelotrichi;Erysipelotrichales;Erysipelotrichaceae;Turicibacter	-0.341	< 0.05	Negative
Emotionally Reactive	Bacteria;Proteobacteria;Gammaproteobacteria;Enterobacterales;Enterobacteriaceae;Citrobacter	-0.404	< 0.05	Negative
Emotionally Reactive	Bacteria;Firmicutes;Clostridia;Clostridiales;Mogibacterium_f;PAC001168_g	-0.425	< 0.05	Negative
Emotionally Reactive	Bacteria;Firmicutes;Clostridia;Clostridiales;Ruminococcaceae;Subdoligranulum	-0.43	< 0.01	Negative
Emotionally Reactive	Bacteria;Firmicutes;Clostridia;Clostridiales;Eubacteriaceae;Anaerofustis	-0.438	< 0.01	Negative
Emotionally Reactive	Bacteria;Firmicutes;Clostridia;Clostridiales;Lachnospiraceae;PAC001723_g	-0.454	< 0.01	Negative
Anxious/Depressed	Bacteria;Proteobacteria;Betaproteobacteria;Neisseriales;Neisseriaceae;Neisseria	0.548	< 0.01	Positive
Anxious/Depressed	Bacteria;Proteobacteria;Gammaproteobacteria;Pseudomonadales;Moraxellaceae;Enhydrobacter	0.442	< 0.01	Positive
Anxious/Depressed	Bacteria;Proteobacteria;Gammaproteobacteria;Pasteurellales;Pasteurellaceae;Haemophilus	0.385	< 0.05	Positive
Anxious/Depressed	Bacteria;Firmicutes;Clostridia;Clostridiales;Ruminococcaceae;PAC001637_g	0.381	< 0.05	Positive
Anxious/Depressed	Bacteria;Proteobacteria;Gammaproteobacteria;Pseudomonadales;Moraxellaceae;Acinetobacter	0.378	< 0.05	Positive
Anxious/Depressed	Bacteria;Proteobacteria;Gammaproteobacteria;Oceanospirillales;Halomonadaceae;Halomonas	0.378	< 0.05	Positive
Anxious/Depressed	Bacteria;Bacteroidetes;Bacteroidia;Bacteroidales;Prevotellaceae;Alloprevotella	0.34	< 0.05	Positive
Anxious/Depressed	Bacteria;Proteobacteria;Betaproteobacteria;Rhodocyclales;Zoogloeaceae;Azoarcus	0.331	< 0.05	Positive
Anxious/Depressed	Bacteria;Firmicutes;Clostridia;Clostridiales;Lachnospiraceae;JH379032_g	-0.346	< 0.05	Negative
Anxious/Depressed	Bacteria;Proteobacteria;Gammaproteobacteria;Enterobacterales;Enterobacteriaceae;Citrobacter	-0.372	< 0.05	Negative
Anxious/Depressed	Bacteria;Firmicutes;Clostridia;Clostridiales;Ruminococcaceae;Subdoligranulum	-0.391	< 0.05	Negative
Anxious/Depressed	Bacteria;Firmicutes;Clostridia;Clostridiales;Lachnospiraceae;PAC001043_g	-0.406	< 0.05	Negative
Anxious/Depressed	Bacteria;Firmicutes;Clostridia;Clostridiales;Ruminococcaceae;__	-0.414	< 0.05	Negative
Somatic Complaints	Bacteria;Firmicutes;Clostridia;Clostridiales;Ruminococcaceae;PAC001637_g	0.516	< 0.01	Positive
Somatic Complaints	Bacteria;Firmicutes;Clostridia;Clostridiales;Lachnospiraceae;Syntrophococcus	0.465	< 0.01	Positive
Somatic Complaints	Bacteria;Firmicutes;Clostridia;Clostridiales;Ruminococcaceae;PAC001144_g	0.446	< 0.01	Positive
Somatic Complaints	Bacteria;Firmicutes;Clostridia;Clostridiales;Ruminococcaceae;Sporobacter	0.412	< 0.05	Positive
Somatic Complaints	Bacteria;Firmicutes;Clostridia;Clostridiales;Lachnospiraceae;Ruminococcus_g4	0.4	< 0.05	Positive
Somatic Complaints	Bacteria;Firmicutes;Clostridia;Clostridiales;Christensenellaceae;PAC001217_g	0.396	< 0.05	Positive
Somatic Complaints	Bacteria;Firmicutes;Clostridia;Clostridiales;Mogibacterium_f;Emergencia	0.39	< 0.05	Positive
Somatic Complaints	Bacteria;Firmicutes;Clostridia;Clostridiales;Lachnospiraceae;Clostridium_g21	0.383	< 0.05	Positive
Somatic Complaints	Bacteria;Firmicutes;Clostridia;Clostridiales;Eubacteriaceae;Eubacterium	0.377	< 0.05	Positive
Somatic Complaints	Bacteria;Firmicutes;Clostridia;Clostridiales;Ruminococcaceae;CCYH_g	0.37	< 0.05	Positive
Somatic Complaints	Bacteria;Firmicutes;Clostridia;Clostridiales;Lachnospiraceae;Eisenbergiella	0.363	< 0.05	Positive
Somatic Complaints	Bacteria;Firmicutes;Clostridia;Clostridiales;Ruminococcaceae;FTRU_g	0.36	< 0.05	Positive
Somatic Complaints	Bacteria;Firmicutes;Negativicutes;Hydrogenispora_o;Hydrogenispora_f;PAC002129_g	0.359	< 0.05	Positive
Somatic Complaints	Bacteria;Firmicutes;Clostridia;Clostridiales;Lachnospiraceae;PAC001201_g	0.359	< 0.05	Positive
Somatic Complaints	Bacteria;Firmicutes;Clostridia;Clostridiales;Lachnospiraceae;PAC001457_g	0.354	< 0.05	Positive
Somatic Complaints	Bacteria;Firmicutes;Clostridia;Clostridiales;Ruminococcaceae;PAC002199_g	0.354	< 0.05	Positive
Somatic Complaints	Bacteria;Firmicutes;Clostridia;Clostridiales;Christensenellaceae;PAC002510_g	0.354	< 0.05	Positive
Somatic Complaints	Bacteria;Firmicutes;Clostridia;Clostridiales;Christensenellaceae;PAC001437_g	0.345	< 0.05	Positive
Somatic Complaints	Bacteria;Firmicutes;Clostridia;Clostridiales;Ruminococcaceae;Ruminococcus	0.343	< 0.05	Positive
Somatic Complaints	Bacteria;Firmicutes;Clostridia;Clostridiales;Ruminococcaceae;PAC002203_g	0.341	< 0.05	Positive
Somatic Complaints	Bacteria;Cyanobacteria;__;__;__;__	-0.35	< 0.05	Negative
Somatic Complaints	Bacteria;Firmicutes;Bacilli;Lactobacillales;Streptococcaceae;Lactococcus	-0.351	< 0.05	Negative
Somatic Complaints	Bacteria;Proteobacteria;Alphaproteobacteria;Sphingomonadales;Sphingomonadaceae;Sphingomonas	-0.357	< 0.05	Negative
Somatic Complaints	Bacteria;Proteobacteria;Gammaproteobacteria;Pseudomonadales;Pseudomonadaceae;Pseudomonas	-0.363	< 0.05	Negative
Withdrawn	Bacteria;Firmicutes;Clostridia;Clostridiales;Lachnospiraceae;Eisenbergiella	0.546	< 0.01	Positive
Withdrawn	Bacteria;Bacteroidetes;Bacteroidia;Bacteroidales;Barnesiellaceae;Barnesiella	0.517	< 0.01	Positive
Withdrawn	Bacteria;Firmicutes;Clostridia;Clostridiales;Lachnospiraceae;Dorea	0.486	< 0.01	Positive
Withdrawn	Bacteria;Firmicutes;Clostridia;Clostridiales;Peptococcaceae;PAC001500_g	0.417	< 0.05	Positive
Withdrawn	Bacteria;Firmicutes;Clostridia;Clostridiales;Lachnospiraceae;PAC001270_g	0.417	< 0.05	Positive
Withdrawn	Bacteria;Firmicutes;Clostridia;Clostridiales;Ruminococcaceae;PAC002201_g	0.417	< 0.05	Positive
Withdrawn	Bacteria;Firmicutes;Negativicutes;Acidaminococcales;Acidaminococcaceae;Phascolarctobacterium	0.399	< 0.05	Positive
Withdrawn	Bacteria;Proteobacteria;Gammaproteobacteria;Pasteurellales;Pasteurellaceae;Aggregatibacter	0.368	< 0.05	Positive
Withdrawn	Bacteria;Firmicutes;Clostridia;Clostridiales;Lachnospiraceae;Clostridium_g34	0.356	< 0.05	Positive
Withdrawn	Bacteria;Firmicutes;Clostridia;Clostridiales;Ruminococcaceae;PAC001313_g	0.334	< 0.05	Positive
Withdrawn	Bacteria;Firmicutes;Clostridia;Clostridiales;Lachnospiraceae;Coprococcus_g2	-0.347	< 0.05	Negative
Withdrawn	Bacteria;Firmicutes;Clostridia;Clostridiales;Lachnospiraceae;Hungatella	-0.353	< 0.05	Negative
Withdrawn	Bacteria;Actinobacteria;Coriobacteriia;Coriobacteriales;Coriobacteriaceae;Eggerthella	-0.374	< 0.05	Negative
Withdrawn	Bacteria;Fusobacteria;Fusobacteria_c;Fusobacteriales;Fusobacteriaceae;Fusobacterium	-0.409	< 0.05	Negative
Withdrawn	Bacteria;Actinobacteria;Actinobacteria_c;Micrococcales;Micrococcaceae;Rothia	-0.431	< 0.01	Negative
Sleep Problems	Bacteria;Firmicutes;Clostridia;Clostridiales;Lachnospiraceae;PAC000195_g	0.34	< 0.05	Positive
Sleep Problems	Bacteria;Firmicutes;Negativicutes;Selenomonadales;Selenomonadaceae;Megamonas	-0.369	< 0.05	Negative
Sleep Problems	Bacteria;Firmicutes;Clostridia;Clostridiales;Lachnospiraceae;Cuneatibacter	-0.381	< 0.05	Negative
Attention Problems	Bacteria;Firmicutes;Clostridia;Clostridiales;Lachnospiraceae;PAC000195_g	0.433	< 0.01	Positive
Attention Problems	Bacteria;Firmicutes;Clostridia;Clostridiales;Ruminococcaceae;PAC001778_g	0.41	< 0.05	Positive
Attention Problems	Bacteria;Tenericutes;Mollicutes;Mycoplasmatales;Mycoplasmataceae_f3;Mycoplasma_g14	0.397	< 0.05	Positive
Attention Problems	Bacteria;Firmicutes;Clostridia;Clostridiales;Ruminococcaceae;PAC000661_g	0.389	< 0.05	Positive
Attention Problems	Bacteria;Proteobacteria;Betaproteobacteria;Neisseriales;Neisseriaceae;Neisseria	0.371	< 0.05	Positive
Attention Problems	Bacteria;Firmicutes;Clostridia;Clostridiales;Lachnospiraceae;Eisenbergiella	0.368	< 0.05	Positive
Attention Problems	Bacteria;Bacteroidetes;Bacteroidia;Bacteroidales;Barnesiellaceae;Barnesiella	0.357	< 0.05	Positive
Attention Problems	Bacteria;Cyanobacteria;__;__;__;__	0.352	< 0.05	Positive
Attention Problems	Bacteria;Firmicutes;Clostridia;Clostridiales;Peptococcaceae;PAC001500_g	0.352	< 0.05	Positive
Attention Problems	Bacteria;Firmicutes;Clostridia;Clostridiales;Lachnospiraceae;PAC001270_g	0.352	< 0.05	Positive
Attention Problems	Bacteria;Firmicutes;Clostridia;Clostridiales;Ruminococcaceae;Monoglobus	0.349	< 0.05	Positive
Attention Problems	Bacteria;Bacteroidetes;Bacteroidia;Bacteroidales;Prevotellaceae;Prevotella	0.33	< 0.05	Positive
Attention Problems	Bacteria;Firmicutes;Clostridia;Clostridiales;Ruminococcaceae;__	-0.335	< 0.05	Negative
Attention Problems	Bacteria;Firmicutes;Clostridia;Clostridiales;Lachnospiraceae;Hungatella	-0.346	< 0.05	Negative
Attention Problems	Bacteria;Firmicutes;Bacilli;Bacillales;Paenibacillaceae;Brevibacillus	-0.359	< 0.05	Negative
Attention Problems	Bacteria;Firmicutes;Clostridia;Clostridiales;Ruminococcaceae;KE993550_g	-0.363	< 0.05	Negative
Aggressive Behavior	Bacteria;Bacteroidetes;Bacteroidia;Bacteroidales;Barnesiellaceae;Coprobacter	0.538	< 0.01	Positive
Aggressive Behavior	Bacteria;Firmicutes;Clostridia;Clostridiales;Lachnospiraceae;PAC000195_g	0.462	< 0.01	Positive
Aggressive Behavior	Bacteria;Bacteroidetes;Bacteroidia;Bacteroidales;Prevotellaceae;Alloprevotella	0.415	< 0.05	Positive
Aggressive Behavior	Bacteria;Bacteroidetes;Bacteroidia;Bacteroidales;Prevotellaceae;Paraprevotella	0.402	< 0.05	Positive
Aggressive Behavior	Bacteria;Firmicutes;Bacilli;Lactobacillales;Streptococcaceae;Lactococcus	0.358	< 0.05	Positive
Aggressive Behavior	Bacteria;Proteobacteria;Epsilonproteobacteria;Campylobacterales;Campylobacteraceae;Campylobacter	0.348	< 0.05	Positive
Aggressive Behavior	Bacteria;Firmicutes;Clostridia;Clostridiales;Lachnospiraceae;Merdimonas	-0.332	< 0.05	Negative
Aggressive Behavior	Bacteria;Firmicutes;Clostridia;Clostridiales;Ruminococcaceae;__	-0.444	< 0.01	Negative
