## Supplementary material for "Gut microbiome composition and predicted functions relate to growth and behavior in a Japanese preschool cohort": Table S6

### Sheet: Sheet1
Trait	Function	Pathway	Spearman's correlation coefficient (ρ)	Significance level (p-value)	Direction
Age	L-leucine degradation I	LEU-DEG2-PWY	0.571	< 0.01	Positive
Age	adenosylcobalamin biosynthesis I (early cobalt insertion)	PWY-5507	0.564	< 0.01	Positive
Age	superpathway of salicylate degradation	PWY-6182	0.512	< 0.01	Positive
Age	catechol degradation III (ortho-cleavage pathway)	PWY-5417	0.508	< 0.01	Positive
Age	aromatic compounds degradation via &beta;-ketoadipate	PWY-5431	0.508	< 0.01	Positive
Age	protocatechuate degradation II (ortho-cleavage pathway)	PROTOCATECHUATE-ORTHO-CLEAVAGE-PWY	0.506	< 0.01	Positive
Age	catechol degradation to &beta;-ketoadipate	CATECHOL-ORTHO-CLEAVAGE-PWY	0.501	< 0.01	Positive
Age	ectoine biosynthesis	P101-PWY	0.497	< 0.01	Positive
Age	toluene degradation III (aerobic) (via p-cresol)	PWY-5181	0.492	< 0.01	Positive
Age	4-methylcatechol degradation (ortho cleavage)	PWY-6185	0.492	< 0.01	Positive
Age	fatty acid salvage	PWY-7094	0.489	< 0.01	Positive
Age	methylaspartate cycle	PWY-6728	0.487	< 0.01	Positive
Age	photorespiration	PWY-181	0.48	< 0.01	Positive
Age	ketogluconate metabolism	KETOGLUCONMET-PWY	0.451	< 0.01	Positive
Age	L-tyrosine degradation I	TYRFUMCAT-PWY	0.448	< 0.01	Positive
Age	ethylmalonyl-CoA pathway	PWY-5741	0.44	< 0.01	Positive
Age	toluene degradation IV (aerobic) (via catechol)	PWY-5178	0.428	< 0.01	Positive
Age	norspermidine biosynthesis	PWY-6562	0.427	< 0.01	Positive
Age	L-arginine biosynthesis III (via N-acetyl-L-citrulline)	PWY-5154	0.424	< 0.05	Positive
Age	adenosylcobalamin biosynthesis II (late cobalt incorporation)	P381-PWY	0.419	< 0.05	Positive
Age	cob(II)yrinate a,c-diamide biosynthesis II (late cobalt incorporation)	PWY-7376	0.419	< 0.05	Positive
Age	gallate degradation II	GALLATE-DEGRADATION-I-PWY	0.413	< 0.05	Positive
Age	methylgallate degradation	METHYLGALLATE-DEGRADATION-PWY	0.413	< 0.05	Positive
Age	gallate degradation I	GALLATE-DEGRADATION-II-PWY	0.405	< 0.05	Positive
Age	superpathway of sulfolactate degradation	PWY-6641	0.396	< 0.05	Positive
Age	fatty acid elongation -- saturated	FASYN-ELONG-PWY	0.389	< 0.05	Positive
Age	flavin biosynthesis I (bacteria and plants)	RIBOSYN2-PWY	0.389	< 0.05	Positive
Age	superpathway of thiamin diphosphate biosynthesis I	THISYN-PWY	0.378	< 0.05	Positive
Age	mannan degradation	PWY-7456	0.375	< 0.05	Positive
Age	GDP-D-glycero-&alpha;-D-manno-heptose biosynthesis	PWY-6478	0.374	< 0.05	Positive
Age	nitrate reduction I (denitrification)	DENITRIFICATION-PWY	0.37	< 0.05	Positive
Age	urate biosynthesis/inosine 5'-phosphate degradation	PWY-5695	0.369	< 0.05	Positive
Age	4-deoxy-L-threo-hex-4-enopyranuronate degradation	PWY-6507	0.353	< 0.05	Positive
Age	1,4-dihydroxy-6-naphthoate biosynthesis I	PWY-7374	0.348	< 0.05	Positive
Age	8-amino-7-oxononanoate biosynthesis I	PWY-6519	0.338	< 0.05	Positive
Age	D-fructuronate degradation	PWY-7242	0.337	< 0.05	Positive
Age	3-phenylpropanoate degradation	P281-PWY	0.333	< 0.05	Positive
Age	nicotinate degradation I	PWY-722	0.33	< 0.05	Positive
Age	gondoate biosynthesis (anaerobic)	PWY-7663	0.33	< 0.05	Positive
Age	enterobactin biosynthesis	ENTBACSYN-PWY	-0.462	< 0.01	Negative
Age	formaldehyde oxidation I	RUMP-PWY	-0.454	< 0.01	Negative
Age	L-histidine degradation II	PWY-5028	-0.452	< 0.01	Negative
Age	formaldehyde assimilation II (RuMP Cycle)	PWY-1861	-0.45	< 0.01	Negative
Age	chitin derivatives degradation	PWY-6906	-0.442	< 0.01	Negative
Age	superpathway of methylglyoxal degradation	METHGLYUT-PWY	-0.425	< 0.01	Negative
Age	superpathway of L-alanine biosynthesis	PWY0-1061	-0.418	< 0.05	Negative
Age	purine nucleobases degradation I (anaerobic)	P164-PWY	-0.4	< 0.05	Negative
Age	4-aminobutanoate degradation V	PWY-5022	-0.389	< 0.05	Negative
Age	glycerol degradation to butanol	PWY-7003	-0.377	< 0.05	Negative
Age	guanosine nucleotides degradation III	PWY-6608	-0.376	< 0.05	Negative
Age	purine nucleotides degradation II (aerobic)	PWY-6353	-0.373	< 0.05	Negative
Age	fucose degradation	FUCCAT-PWY	-0.363	< 0.05	Negative
Age	D-glucarate degradation I	GLUCARDEG-PWY	-0.357	< 0.05	Negative
Age	succinate fermentation to butanoate	PWY-5677	-0.346	< 0.05	Negative
Age	allantoin degradation to glyoxylate III	PWY-5705	-0.345	< 0.05	Negative
Age	superpathway of purine deoxyribonucleosides degradation	PWY0-1297	-0.34	< 0.05	Negative
Age	coenzyme M biosynthesis I	P261-PWY	-0.338	< 0.05	Negative
Age	enterobacterial common antigen biosynthesis	ECASYN-PWY	-0.331	< 0.05	Negative
Height	superpathway of sulfolactate degradation	PWY-6641	0.383	< 0.05	Positive
Height	L-arginine biosynthesis III (via N-acetyl-L-citrulline)	PWY-5154	0.356	< 0.05	Positive
Height	succinate fermentation to butanoate	PWY-5677	-0.486	< 0.01	Negative
Weight	L-arginine biosynthesis III (via N-acetyl-L-citrulline)	PWY-5154	0.425	< 0.05	Positive
Weight	superpathway of sulfolactate degradation	PWY-6641	0.38	< 0.05	Positive
Weight	succinate fermentation to butanoate	PWY-5677	-0.47	< 0.01	Negative
Weight	Calvin-Benson-Bassham cycle	CALVIN-PWY	-0.366	< 0.05	Negative
Weight	superpathway of L-serine and glycine biosynthesis I	SER-GLYSYN-PWY	-0.341	< 0.05	Negative
Emotionally Reactive	superpathway of aerobic toluene degradation	PWY-5183	0.512	< 0.01	Positive
Emotionally Reactive	nitrate reduction I (denitrification)	DENITRIFICATION-PWY	0.48	< 0.01	Positive
Emotionally Reactive	superpathway of pyrimidine deoxyribonucleotides de novo biosynthesis	PWY-7211	0.442	< 0.01	Positive
Emotionally Reactive	meta cleavage pathway of aromatic compounds	PWY-5430	0.429	< 0.01	Positive
Emotionally Reactive	creatinine degradation II	PWY-4722	0.421	< 0.05	Positive
Emotionally Reactive	2-amino-3-carboxymuconate semialdehyde degradation to 2-oxopentenoate	PWY-5654	0.401	< 0.05	Positive
Emotionally Reactive	superpathway of histidine, purine, and pyrimidine biosynthesis	PRPP-PWY	0.38	< 0.05	Positive
Emotionally Reactive	glycine betaine degradation I	PWY-3661	0.366	< 0.05	Positive
Emotionally Reactive	inosine-5'-phosphate biosynthesis III	PWY-7234	0.354	< 0.05	Positive
Emotionally Reactive	nylon-6 oligomer degradation	P621-PWY	0.348	< 0.05	Positive
Emotionally Reactive	catechol degradation II (meta-cleavage pathway)	PWY-5420	0.339	< 0.05	Positive
Emotionally Reactive	UDP-2,3-diacetamido-2,3-dideoxy-&alpha;-D-mannuronate biosynthesis	PWY-7090	0.339	< 0.05	Positive
Emotionally Reactive	NAD biosynthesis II (from tryptophan)	NADSYN-PWY	0.337	< 0.05	Positive
Emotionally Reactive	L-tryptophan degradation to 2-amino-3-carboxymuconate semialdehyde	PWY-5651	0.337	< 0.05	Positive
Emotionally Reactive	catechol degradation to 2-oxopent-4-enoate II	PWY-5419	0.334	< 0.05	Positive
Emotionally Reactive	benzoyl-CoA degradation I (aerobic)	PWY-1361	0.333	< 0.05	Positive
Emotionally Reactive	allantoin degradation IV (anaerobic)	PWY0-41	-0.361	< 0.05	Negative
Emotionally Reactive	thiazole biosynthesis II (Bacillus)	PWY-6891	-0.348	< 0.05	Negative
Emotionally Reactive	chitin derivatives degradation	PWY-6906	-0.346	< 0.05	Negative
Emotionally Reactive	superpathway of hexitol degradation (bacteria)	HEXITOLDEGSUPER-PWY	-0.335	< 0.05	Negative
Anxious/Depressed	superpathway of pyrimidine deoxyribonucleotides de novo biosynthesis	PWY-7211	0.44	< 0.01	Positive
Anxious/Depressed	superpathway of histidine, purine, and pyrimidine biosynthesis	PRPP-PWY	0.378	< 0.05	Positive
Anxious/Depressed	superpathway of sulfolactate degradation	PWY-6641	0.376	< 0.05	Positive
Anxious/Depressed	ADP-L-glycero-&beta;-D-manno-heptose biosynthesis	PWY0-1241	0.336	< 0.05	Positive
Anxious/Depressed	reductive acetyl coenzyme A pathway	CODH-PWY	0.331	< 0.05	Positive
Anxious/Depressed	p-cymene degradation	PWY-5266	0.331	< 0.05	Positive
Anxious/Depressed	p-cumate degradation	PWY-5273	0.331	< 0.05	Positive
Somatic Complaints	L-histidine biosynthesis	HISTSYN-PWY	0.34	< 0.05	Positive
Somatic Complaints	L-lysine biosynthesis VI	PWY-5097	0.34	< 0.05	Positive
Somatic Complaints	gallate degradation II	GALLATE-DEGRADATION-I-PWY	-0.538	< 0.01	Negative
Somatic Complaints	methylgallate degradation	METHYLGALLATE-DEGRADATION-PWY	-0.538	< 0.01	Negative
Somatic Complaints	glucose degradation (oxidative)	DHGLUCONATE-PYR-CAT-PWY	-0.526	< 0.01	Negative
Somatic Complaints	creatinine degradation I	CRNFORCAT-PWY	-0.456	< 0.01	Negative
Somatic Complaints	gallate degradation I	GALLATE-DEGRADATION-II-PWY	-0.453	< 0.01	Negative
Somatic Complaints	androstenedione degradation	PWY-6944	-0.425	< 0.05	Negative
Somatic Complaints	3-phenylpropanoate degradation	P281-PWY	-0.421	< 0.05	Negative
Somatic Complaints	protocatechuate degradation I (meta-cleavage pathway)	P184-PWY	-0.416	< 0.05	Negative
Somatic Complaints	catechol degradation III (ortho-cleavage pathway)	PWY-5417	-0.412	< 0.05	Negative
Somatic Complaints	aromatic compounds degradation via &beta;-ketoadipate	PWY-5431	-0.412	< 0.05	Negative
Somatic Complaints	methanol oxidation to carbon dioxide	PWY-7616	-0.412	< 0.05	Negative
Somatic Complaints	aerobic respiration I (cytochrome c)	PWY-3781	-0.401	< 0.05	Negative
Somatic Complaints	L-tryptophan degradation IX	PWY-5655	-0.397	< 0.05	Negative
Somatic Complaints	cob(II)yrinate a,c-diamide biosynthesis I (early cobalt insertion)	PWY-7377	-0.395	< 0.05	Negative
Somatic Complaints	catechol degradation to &beta;-ketoadipate	CATECHOL-ORTHO-CLEAVAGE-PWY	-0.392	< 0.05	Negative
Somatic Complaints	superpathway of salicylate degradation	PWY-6182	-0.388	< 0.05	Negative
Somatic Complaints	L-tyrosine degradation I	TYRFUMCAT-PWY	-0.387	< 0.05	Negative
Somatic Complaints	nicotinate degradation I	PWY-722	-0.386	< 0.05	Negative
Somatic Complaints	superpathway of glycerol degradation to 1,3-propanediol	GOLPDLCAT-PWY	-0.375	< 0.05	Negative
Somatic Complaints	toluene degradation III (aerobic) (via p-cresol)	PWY-5181	-0.374	< 0.05	Negative
Somatic Complaints	4-methylcatechol degradation (ortho cleavage)	PWY-6185	-0.373	< 0.05	Negative
Somatic Complaints	aromatic biogenic amine degradation (bacteria)	PWY-7431	-0.371	< 0.05	Negative
Somatic Complaints	chlorophyllide a biosynthesis I (aerobic, light-dependent)	CHLOROPHYLL-SYN	-0.367	< 0.05	Negative
Somatic Complaints	L-leucine degradation I	LEU-DEG2-PWY	-0.366	< 0.05	Negative
Somatic Complaints	adenosylcobalamin biosynthesis II (late cobalt incorporation)	P381-PWY	-0.366	< 0.05	Negative
Somatic Complaints	cob(II)yrinate a,c-diamide biosynthesis II (late cobalt incorporation)	PWY-7376	-0.366	< 0.05	Negative
Somatic Complaints	adenosylcobalamin biosynthesis I (early cobalt insertion)	PWY-5507	-0.362	< 0.05	Negative
Somatic Complaints	L-tryptophan degradation XII (Geobacillus)	PWY-6505	-0.359	< 0.05	Negative
Somatic Complaints	2-aminophenol degradation	PWY-6210	-0.357	< 0.05	Negative
Somatic Complaints	superpathway of vanillin and vanillate degradation	PWY-6338	-0.338	< 0.05	Negative
Somatic Complaints	syringate degradation	PWY-6339	-0.338	< 0.05	Negative
Somatic Complaints	vanillin and vanillate degradation I	PWY-7097	-0.338	< 0.05	Negative
Somatic Complaints	vanillin and vanillate degradation II	PWY-7098	-0.338	< 0.05	Negative
Somatic Complaints	chlorophyllide a biosynthesis II (anaerobic)	PWY-5531	-0.335	< 0.05	Negative
Somatic Complaints	chlorophyllide a biosynthesis III (aerobic, light independent)	PWY-7159	-0.335	< 0.05	Negative
Somatic Complaints	2-nitrobenzoate degradation I	PWY-5647	-0.331	< 0.05	Negative
Withdrawn	superpathway of taurine degradation	PWY-1541	0.334	< 0.05	Positive
Withdrawn	superpathway of 2,3-butanediol biosynthesis	PWY-6396	-0.433	< 0.01	Negative
Withdrawn	heterolactic fermentation	P122-PWY	-0.409	< 0.05	Negative
Withdrawn	Bifidobacterium shunt	P124-PWY	-0.406	< 0.05	Negative
Withdrawn	guanosine nucleotides degradation III	PWY-6608	-0.401	< 0.05	Negative
Withdrawn	L-1,2-propanediol degradation	PWY-7013	-0.383	< 0.05	Negative
Withdrawn	purine nucleotides degradation II (aerobic)	PWY-6353	-0.355	< 0.05	Negative
Withdrawn	glycerol degradation to butanol	PWY-7003	-0.35	< 0.05	Negative
Withdrawn	mono-trans, poly-cis decaprenyl phosphate biosynthesis	PWY-6383	-0.342	< 0.05	Negative
Withdrawn	adenosine nucleotides degradation II	SALVADEHYPOX-PWY	-0.34	< 0.05	Negative
Withdrawn	reductive TCA cycle I	P23-PWY	-0.338	< 0.05	Negative
Sleep Problems	L-methionine biosynthesis III	HSERMETANA-PWY	0.473	< 0.01	Positive
Sleep Problems	L-methionine biosynthesis I	HOMOSER-METSYN-PWY	0.47	< 0.01	Positive
Sleep Problems	superpathway of S-adenosyl-L-methionine biosynthesis	MET-SAM-PWY	0.463	< 0.01	Positive
Sleep Problems	superpathway of heme biosynthesis from uroporphyrinogen-III	PWY0-1415	0.463	< 0.01	Positive
Sleep Problems	heme biosynthesis II (anaerobic)	HEMESYN2-PWY	0.456	< 0.01	Positive
Sleep Problems	tRNA processing	PWY0-1479	0.455	< 0.01	Positive
Sleep Problems	superpathway of heme biosynthesis from glycine	PWY-5920	0.437	< 0.01	Positive
Sleep Problems	superpathway of L-methionine biosynthesis (transsulfuration)	PWY-5347	0.43	< 0.01	Positive
Sleep Problems	1,4-dihydroxy-2-naphthoate biosynthesis I	PWY-5837	0.429	< 0.01	Positive
Sleep Problems	superpathway of phylloquinol biosynthesis	PWY-5863	0.429	< 0.01	Positive
Sleep Problems	superpathway of (Kdo)2-lipid A biosynthesis	KDO-NAGLIPASYN-PWY	0.424	< 0.05	Positive
Sleep Problems	NAD salvage pathway II	NAD-BIOSYNTHESIS-II	0.42	< 0.05	Positive
Sleep Problems	ppGpp biosynthesis	PPGPPMET-PWY	0.415	< 0.05	Positive
Sleep Problems	fatty acid &beta;-oxidation I	FAO-PWY	0.409	< 0.05	Positive
Sleep Problems	superpathway of demethylmenaquinol-8 biosynthesis	PWY-5861	0.409	< 0.05	Positive
Sleep Problems	superpathway of menaquinol-11 biosynthesis	PWY-5897	0.409	< 0.05	Positive
Sleep Problems	superpathway of menaquinol-12 biosynthesis	PWY-5898	0.409	< 0.05	Positive
Sleep Problems	superpathway of menaquinol-13 biosynthesis	PWY-5899	0.409	< 0.05	Positive
Sleep Problems	superpathway of menaquinol-8 biosynthesis I	PWY-5838	0.405	< 0.05	Positive
Sleep Problems	superpathway of menaquinol-7 biosynthesis	PWY-5840	0.404	< 0.05	Positive
Sleep Problems	glyoxylate cycle	GLYOXYLATE-BYPASS	0.403	< 0.05	Positive
Sleep Problems	superpathway of glycol metabolism and degradation	GLYCOL-GLYOXDEG-PWY	0.398	< 0.05	Positive
Sleep Problems	ADP-L-glycero-&beta;-D-manno-heptose biosynthesis	PWY0-1241	0.398	< 0.05	Positive
Sleep Problems	superpathway of L-methionine biosynthesis (by sulfhydrylation)	PWY-5345	0.397	< 0.05	Positive
Sleep Problems	aspartate superpathway	PWY0-781	0.379	< 0.05	Positive
Sleep Problems	superpathway of methylglyoxal degradation	METHGLYUT-PWY	0.378	< 0.05	Positive
Sleep Problems	superpathway of L-lysine, L-threonine and L-methionine biosynthesis I	P4-PWY	0.375	< 0.05	Positive
Sleep Problems	anhydromuropeptides recycling	PWY0-1261	0.374	< 0.05	Positive
Sleep Problems	polymyxin resistance	PWY0-1338	0.37	< 0.05	Positive
Sleep Problems	superpathway of glyoxylate bypass and TCA	TCA-GLYOX-BYPASS	0.368	< 0.05	Positive
Sleep Problems	superpathay of heme biosynthesis from glutamate	PWY-5918	0.364	< 0.05	Positive
Sleep Problems	superpathway of glycolysis, pyruvate dehydrogenase, TCA, and glyoxylate bypass	GLYCOLYSIS-TCA-GLYOX-BYPASS	0.363	< 0.05	Positive
Sleep Problems	superpathway of histidine, purine, and pyrimidine biosynthesis	PRPP-PWY	0.361	< 0.05	Positive
Sleep Problems	superpathway of ubiquinol-8 biosynthesis (prokaryotic)	UBISYN-PWY	0.361	< 0.05	Positive
Sleep Problems	glucose and glucose-1-phosphate degradation	GLUCOSE1PMETAB-PWY	0.352	< 0.05	Positive
Sleep Problems	TCA cycle IV (2-oxoglutarate decarboxylase)	P105-PWY	0.352	< 0.05	Positive
Sleep Problems	methylphosphonate degradation I	PWY0-1533	0.351	< 0.05	Positive
Sleep Problems	heme biosynthesis I (aerobic)	HEME-BIOSYNTHESIS-II	0.345	< 0.05	Positive
Sleep Problems	ubiquinol-7 biosynthesis (prokaryotic)	PWY-5855	0.345	< 0.05	Positive
Sleep Problems	ubiquinol-9 biosynthesis (prokaryotic)	PWY-5856	0.345	< 0.05	Positive
Sleep Problems	ubiquinol-10 biosynthesis (prokaryotic)	PWY-5857	0.345	< 0.05	Positive
Sleep Problems	ubiquinol-8 biosynthesis (prokaryotic)	PWY-6708	0.345	< 0.05	Positive
Sleep Problems	superpathway of N-acetylneuraminate degradation	P441-PWY	0.339	< 0.05	Positive
Sleep Problems	superpathway of glycolysis and Entner-Doudoroff	GLYCOLYSIS-E-D	0.336	< 0.05	Positive
Sleep Problems	glutaryl-CoA degradation	PWY-5177	0.334	< 0.05	Positive
Sleep Problems	superpathway of taurine degradation	PWY-1541	0.333	< 0.05	Positive
Sleep Problems	6-hydroxymethyl-dihydropterin diphosphate biosynthesis I	PWY-6147	-0.341	< 0.05	Negative
Attention Problems	superpathway of sulfolactate degradation	PWY-6641	0.51	< 0.01	Positive
Attention Problems	GDP-D-glycero-&alpha;-D-manno-heptose biosynthesis	PWY-6478	0.434	< 0.01	Positive
Attention Problems	reductive acetyl coenzyme A pathway	CODH-PWY	0.398	< 0.05	Positive
Attention Problems	superpathway of taurine degradation	PWY-1541	0.377	< 0.05	Positive
Attention Problems	chlorophyllide a biosynthesis I (aerobic, light-dependent)	CHLOROPHYLL-SYN	0.376	< 0.05	Positive
Attention Problems	fatty acid salvage	PWY-7094	0.351	< 0.05	Positive
Attention Problems	superpathway of aerobic toluene degradation	PWY-5183	0.347	< 0.05	Positive
Attention Problems	chlorophyllide a biosynthesis II (anaerobic)	PWY-5531	0.345	< 0.05	Positive
Attention Problems	chlorophyllide a biosynthesis III (aerobic, light independent)	PWY-7159	0.345	< 0.05	Positive
Attention Problems	toluene degradation IV (aerobic) (via catechol)	PWY-5178	0.339	< 0.05	Positive
Attention Problems	heme biosynthesis I (aerobic)	HEME-BIOSYNTHESIS-II	0.337	< 0.05	Positive
Attention Problems	ectoine biosynthesis	P101-PWY	0.333	< 0.05	Positive
Attention Problems	superpathway of fucose and rhamnose degradation	FUC-RHAMCAT-PWY	-0.497	< 0.01	Negative
Attention Problems	fucose degradation	FUCCAT-PWY	-0.435	< 0.01	Negative
Attention Problems	glycolysis II (from fructose 6-phosphate)	PWY-5484	-0.365	< 0.05	Negative
Attention Problems	pyrimidine deoxyribonucleotides de novo biosynthesis IV	PWY-7198	-0.347	< 0.05	Negative
Attention Problems	pyrimidine deoxyribonucleotides biosynthesis from CTP	PWY-7210	-0.343	< 0.05	Negative
Attention Problems	dTDP-N-acetylthomosamine biosynthesis	PWY-7315	-0.34	< 0.05	Negative
Aggressive Behavior	superpathway of heme biosynthesis from uroporphyrinogen-III	PWY0-1415	0.461	< 0.01	Positive
Aggressive Behavior	tRNA processing	PWY0-1479	0.404	< 0.05	Positive
Aggressive Behavior	ADP-L-glycero-&beta;-D-manno-heptose biosynthesis	PWY0-1241	0.379	< 0.05	Positive
Aggressive Behavior	meta cleavage pathway of aromatic compounds	PWY-5430	0.377	< 0.05	Positive
Aggressive Behavior	heme biosynthesis II (anaerobic)	HEMESYN2-PWY	0.376	< 0.05	Positive
Aggressive Behavior	2-amino-3-carboxymuconate semialdehyde degradation to 2-oxopentenoate	PWY-5654	0.365	< 0.05	Positive
Aggressive Behavior	superpathway of S-adenosyl-L-methionine biosynthesis	MET-SAM-PWY	0.363	< 0.05	Positive
Aggressive Behavior	anhydromuropeptides recycling	PWY0-1261	0.363	< 0.05	Positive
Aggressive Behavior	L-methionine biosynthesis I	HOMOSER-METSYN-PWY	0.36	< 0.05	Positive
Aggressive Behavior	protein N-glycosylation (bacterial)	PWY-7031	0.356	< 0.05	Positive
Aggressive Behavior	L-methionine biosynthesis III	HSERMETANA-PWY	0.355	< 0.05	Positive
Aggressive Behavior	inosine-5'-phosphate biosynthesis III	PWY-7234	0.354	< 0.05	Positive
Aggressive Behavior	superpathway of histidine, purine, and pyrimidine biosynthesis	PRPP-PWY	0.352	< 0.05	Positive
Aggressive Behavior	vitamin E biosynthesis (tocopherols)	PWY-1422	0.352	< 0.05	Positive
Aggressive Behavior	superpathway of aerobic toluene degradation	PWY-5183	0.349	< 0.05	Positive
Aggressive Behavior	superpathway of L-methionine biosynthesis (transsulfuration)	PWY-5347	0.347	< 0.05	Positive
Aggressive Behavior	superpathway of demethylmenaquinol-6 biosynthesis II	PWY-7373	0.347	< 0.05	Positive
Aggressive Behavior	superpathway of pyrimidine deoxyribonucleotides de novo biosynthesis	PWY-7211	0.337	< 0.05	Positive
Aggressive Behavior	superpathway of (Kdo)2-lipid A biosynthesis	KDO-NAGLIPASYN-PWY	0.334	< 0.05	Positive
Aggressive Behavior	CMP-pseudaminate biosynthesis	PWY-6143	0.33	< 0.05	Positive
Aggressive Behavior	mixed acid fermentation	FERMENTATION-PWY	-0.364	< 0.05	Negative
Aggressive Behavior	arginine, ornithine and proline interconversion	ARGORNPROST-PWY	-0.346	< 0.05	Negative
Aggressive Behavior	superpathway of thiamin diphosphate biosynthesis II	PWY-6895	-0.333	< 0.05	Negative
